# Discovery of the rosalexin pathway expands the modular network of maize diterpenoid chemical defenses

**DOI:** 10.64898/2026.04.15.718773

**Authors:** Anna E. Cowie, Gabrielle Wyatt, Siena Schumaker, Ahmed Khalil, Alicia Ross, Shamita Bhattacharjee, Jishnu Narayanan, Yezhang Ding, David Hurd, Jedediah Peek, Elly Poretsky, Alisa Huffaker, Dean J. Tantillo, Dan T. Major, Eric A. Schmelz, Philipp Zerbe

**Affiliations:** Department of Plant Biology, University of California-Davis, Davis, CA 95616, USA; Section of Cell and Developmental Biology, University of California-San Diego, La Jolla, CA 92093, USA; Department of Chemistry, University of California-Davis, Davis, CA 95616, USA; Department of Chemistry and Institute for Nanotechnology and Advanced Materials, Bar Ilan University, Ramat Gan 5290002, Israel

**Keywords:** Zea mays, terpenoids, diterpene synthases, cytochrome P450 monooxygenases, phytoalexins, plant immunity, plant specialized metabolism

## Abstract

The evolutionary expansion of specialized metabolism has shaped the ability of plants to adapt to combined pathogen, pest, and other environmental pressures. For instance, the duplication and divergence of ancestral gibberellin pathway genes have given rise to specialized kauralexin and dolabralexin diterpenoids in maize (*Zea mays*) that serve as core components of disease resistance and stress adaptation. Here, we describe the biosynthesis and elicited production of rosalexins as a previously unrecognized component of the maize chemical defense network. By integrating genomics-enabled gene discovery, combinatorial enzyme assays, and AI-assisted enzyme mechanistic studies we show that maize rosalexin biosynthesis proceeds via a distinct 5-rosanol scaffold formed by the pairwise activity of two diterpene synthases, ZmTPS38/CPS2/AN2 and ZmTPS42/KSL1, recruited from gibberellin metabolism. Further oxygenation by the promiscuous P450 enzyme, ZmCYP71Z18, yields epoxyrosanol that, in turn, can undergo epoxide ring opening to form trihydroxyrosanol. Epoxyrosanol, but not 5-rosanol or trihydroxyrosanol, display strong inhibitory activity on fungal pathogen growth *in vitro*, highlighting the contribution of the epoxide group to antibiotic efficacy. Large variation in rosalexin presence and abundance exists across maize genotypes due to expansive *ZmTPS42/KSL1* gene sequence variation and pseudogenization. Transcriptomics and targeted metabolomics demonstrated the pathogen-elicited accumulation of rosalexins in maize lines featuring functional *ZmTPS42/KSL1* genes. However, no dominant pathogen resistance phenotype was observed in association with rosalexin abundance. These collective findings expand our knowledge of how multiple interconnected diterpenoid pathways arose in maize via duplication of hormone-metabolic genes and enable the utilization of a common precursor to form modular chemical defense layers.

**Significance Statement:** Plant diterpenoids play critical roles in crop development, stress defense and ecological adaptation. In maize, diterpenoids serve as key components of chemical defenses against pests and diseases with direct impact on crop immunity and vigor. Enzymes of the diterpene synthase and cytochrome P450 families largely drive diterpenoid chemical diversity. This study reports the discovery and characterization of the pathway forming rosalexin diterpenoids in maize. Pathogen-elicited accumulation and in vitro antifungal activity of rosalexin metabolites supports a physiological function in maize chemical defense.
