## Supplementary Table S2: Stereochemistry of tested computational NMR structures for 5-rosanol for "Discovery of the rosalexin pathway expands the modular network of maize diterpenoid chemical defenses"

### Sheet: Sheet1
Supplementary Table S2. Stereochemistry of tested computational NMR structures for 5-rosanol.
Nuclei 5, 8, 9, 10, and 13 correspond to 5-rosanol stereocenters.
Isomer	Nuclei 5	Nuclei 8	Nuclei 9	Nuclei 10	Nuclei 13
1	S	R	S	R	R
2	R	R	S	R	R
3	S	R	S	S	R
4	R	R	S	S	R
5	S	R	R	R	R
6	R	R	R	R	R
7	S	R	S	R	S
8	S	R	R	S	R
9	S	R	S	S	S
10	S	S	S	S	R
11	R	R	R	S	R
12	R	S	S	S	R
13	S	S	S	R	R
14	S	S	R	S	R
15	S	S	R	R	R
16	R	S	S	R	R
11-enantiomer (not tested)	S	S	S	R	S
