## Supplementary Table S3: Computational NMR chemical shifts for 5-rosanol. for "Discovery of the rosalexin pathway expands the modular network of maize diterpenoid chemical defenses"

### Sheet: Sheet1
Supplementary Table S3. Computational NMR chemical shifts for 5-rosanol.
13C and 1H NMR chemical shifts were calculated for 16 isomers and compared to experimental NMR data.
Nuclei Number	Experimental Carbon	Isomer 1	Isomer 2	Isomer 3	Isomer 4	Isomer 5	Isomer 6	Isomer 7	Isomer 8	Isomer 9	Isomer 10	Isomer 11	Isomer 12	Isomer 13	Isomer 14	Isomer 15	Isomer 16
1	21.183	21.94	27.08	31.86	23.05	23.8	25.9	21.84	23.49	32.36	25.8	22.23	23.73	22.36	26.98	23.16	22.68
2	22.094	23.35	23.17	23.24	24.08	23.87	22.88	23.48	21.06	23.16	22.81	23.57	23.74	23.52	23.14	23.71	20.95
3	36.906	36.47	37.61	37.48	36.73	36.02	37.48	36.48	33.94	37.57	37.36	36.62	35.84	36.56	37.2	36.78	33.39
4	38.843	41.82	41.59	41.75	41.26	41.56	41.92	41.68	41.19	41.74	41.79	41.48	41.49	41.5	41.76	41.25	40.98
5	76.675	77.11	77.92	77.93	76.45	78.24	78.29	77.22	78.11	77.85	78.3	77.23	78.14	77.33	78.06	76.54	77.76
6	32.623	26.25	26.93	24.44	32.72	28.38	29.13	26.46	25.47	23.44	28.94	32.92	28.04	32.64	27.93	32.24	26.49
7	25.07	24.49	26.79	26.03	26.81	25.47	27.04	24.11	25.55	25.87	26.92	26.07	25.41	25.96	27.8	27.33	25.52
8	41.669	38.89	38.73	36.31	44.11	31.61	34.12	38.82	32.2	36.64	34.59	41.67	32.44	41.96	38.64	43.27	33.19
9	36.688	37.71	39.54	38.34	38.89	37.63	39.92	38.02	38.25	38.5	40.14	39.12	37.75	39.54	39.31	38.94	38.37
10	48.63	35.25	49.75	49.26	47.51	46	48.81	35.42	51.72	49.59	48.9	48.41	45.96	48.46	48.37	47.64	52.19
11	35.083	32.82	30.41	35.17	24.55	31.55	31.93	33.56	37.42	36.59	32.34	34.77	32.03	35.15	30.42	24.58	37.72
12	31.95	32.78	30.05	33.93	30.69	32.63	31.48	32.81	31.87	34.42	31.42	31.52	32.18	31.57	32.04	31.71	32.43
13	36.361	39.48	38.45	39.2	38.37	39.78	39.92	40.33	39.86	39.81	40.71	39.61	40.42	40.42	38.72	38.78	40.5
14	39.21	34.07	41.23	39.77	42.59	38.56	38.26	35.73	37.93	40.81	38.93	37.99	39.34	38.77	37.24	37.9	38.71
15	151.426	153.57	152.07	153.09	151.89	153.5	153.22	148.76	153.47	149.21	149.52	153.34	149.28	149.25	154.52	154.36	149.14
16	108.574	107.09	108.34	107.57	109.05	107.13	107.17	111.14	107	110.98	110.59	107.18	110.68	110.79	106.18	106.41	110.62
17	23.1	20.59	31.62	22.45	31.11	20.76	21.11	30.07	21.21	29.74	29.8	21	29.66	29.88	25.31	24.45	29.64
18	24.42	22.54	23	23.03	22.05	22.47	22.99	22.32	23.32	20.74	20.57	22.23	22.39	22.35	20.35	22.35	23.16
19	24.01	22.06	19.95	20.73	22.17	22.43	20.61	22.06	23.09	23.21	23	22.3	22.54	22.26	22.88	22.31	23.38
20	12.004	23.74	22.89	32.67	23.25	18.7	18.25	23.69	12.75	33.16	18.65	11.15	18.98	11.49	22.55	23.38	12.93
	Experimental Hydrogen
18	0.884	0.83	0.83	0.83	0.77	0.82	0.81	0.82	0.85	0.92	0.92	0.98	0.92	0.81	0.95	0.84	0.89
20	0.919	1.12	0.9	1.27	0.98	0.82	1.15	1.06	0.73	1.22	1.17	0.95	0.84	0.97	0.87	0.95	0.77
14a	1.003	0.91	1.3	1.12	1.29	0.97	0.95	1.23	1.04	1.25	1.2	0.94	1.21	1.21	1.07	1.09	1.19
19	1.034	1	0.88	0.92	0.93	0.93	0.93	1.03	0.89	0.84	0.81	0.82	0.82	0.95	0.83	0.96	0.83
17	1.051	0.99	0.88	0.97	0.91	1	0.99	0.95	1	0.93	0.92	0.99	0.91	0.92	1.11	1.08	0.93
11a	1.111	1.11	0.72	1.3	0.99	1.22	0.86	1.05	1.34	1.37	0.77	1.12	1.14	1.09	0.85	1.07	1.29
7a	1.121	1.06	1.22	1.24	1.01	1.03	1.26	1.06	1.11	1.25	1.23	1.05	1.01	1.03	1.23	1.09	1.07
3a	1.121	1.08	0.96	1.23	0.97	1.23	1.06	1.06	1.15	1.15	1.05	1.01	1.2	1	1.22	1.17	1.12
12a	1.204	1.09	1.51	1.22	1.32	1.16	1.15	1.35	1.14	1.48	1.5	1.14	1.45	1.46	1.15	1.17	1.43
8	1.287	1.5	1.48	1.71	1.2	2.54	1.65	1.28	2.57	1.54	1.57	1.28	2.38	1.23	1.54	1.28	2.39
10	1.338	1.96	1.23	1.42	1.3	1.48	1.41	1.49	1.34	1.38	1.38	1.36	1.48	1.29	1.39	1.36	1.27
1a	1.358	1.21	1.26	1.36	1.47	1.44	1.34	1.97	1.34	1.5	1.23	1.3	1.31	1.28	1.27	1.33	1.34
14b	1.422	1.79	1.71	1.64	1.9	1.26	1.32	1.59	1.25	1.64	1.28	1.4	1.23	1.34	1.74	1.89	1.3
2a	1.477	1.47	1.41	1.38	1.44	1.43	1.45	1.49	1.47	1.39	1.41	1.47	1.42	1.44	1.43	1.46	1.45
7b	1.524	2.16	2.25	2.14	2.14	1.3	1.61	2.09	1.38	2.25	1.58	1.55	1.29	1.52	2.27	2.2	1.35
6a	1.572	1.35	1.45	1.29	1.3	1.53	1.47	1.3	1.51	1.3	1.44	1.51	1.53	1.44	1.45	1.27	1.44
12b	1.578	1.31	1.66	1.6	1.6	1.53	1.7	1.38	1.5	1.53	1.6	1.54	1.51	1.49	1.71	1.49	1.44
11b	1.585	1.55	2.99	1.57	2.43	1.53	1.68	1.48	1.5	1.43	1.65	1.52	1.49	1.42	3.02	2.27	1.4
2b	1.589	1.48	1.42	1.4	1.51	1.5	1.47	1.5	1.51	1.42	1.43	1.5	1.47	1.48	1.46	1.51	1.51
1a	1.626	1.47	1.71	1.8	1.48	1.48	1.76	1.45	1.5	1.84	1.67	1.52	1.47	1.51	1.73	1.54	1.48
3b	1.665	1.6	1.4	1.36	1.74	1.65	1.42	1.66	1.5	1.38	1.38	1.66	1.55	1.63	1.41	1.6	1.51
6b	1.722	1.74	1.49	1.69	1.52	1.67	1.64	1.72	1.66	1.66	1.6	1.62	1.61	1.59	1.63	1.67	1.71
16a	4.859	4.87	4.91	4.87	4.92	4.84	4.86	4.92	4.85	4.92	4.94	4.86	4.92	4.92	4.8	4.81	4.92
16b	4.934	4.88	4.93	4.88	4.95	4.85	4.87	5.07	4.86	5.05	5.06	4.87	5.04	5.06	4.8	4.81	5.04
15	5.831	5.97	5.94	5.92	6.03	5.91	5.92	5.81	5.93	5.81	5.76	5.92	5.79	5.78	5.9	5.89	5.82
