## Supplementary Table S6: LC-MS/MS quantification calculations. for "Discovery of the rosalexin pathway expands the modular network of maize diterpenoid chemical defenses"

### Sheet: Sheet1
Supplementary Table S6. LC-MS/MS quantification calculations.
All standard cuves and calculations for quantification of 5-rosanol, epoxyrosanol, and trihydroxyrosanol in plant tissue.
Standard Curves
Rosanol	y = 1.36*x + 5.82	Rsq = 0.994
peak area	concentration (ug/mL)	log (concentration)	log (area)
602992	1	0	5.78031
6.65349e+06	5	0.69897	6.82305
1.34073e+07	10	1	7.12734
4.54824e+07	20	1.30103	7.65784
5.78004e+07	25	1.39794	7.76193
1.12416e+08	50	1.69897	8.05083
Epoxyrosanol	y = 0.476*x + 8.29	Rsq = 0.943
peak area	concentration (ug/mL)	log (concentration)	log (area)
428775848	5	0.69897	8.63223
6.24869e+08	10	1	8.79579
6.64569e+08	20	1.30103	8.82254
1034567447	25	1.39794	9.01476
1141659670	50	1.69897	9.05754
1898635841	100	2	9.27844
Relative Response Factor Calculations
Epoxyrosanol	y = 0.868*x + 6.02	Rsq = 0.968
peak area	concentration (ug/mL)	log (concentration)	log (area)
846500	1	0	5.92763
11740000	10	1	7.06967
46070000	100	2	7.66342
Trihydroxyrosanol	y = 0.128*x + 7.73	Rsq = 0.992											RFF	0.147465
peak area	concentration (ug/mL)	log (concentration)	log (area)
54150000	1	0	7.7336
69500000	10	1	7.84198
97810000	100	2	7.99038
RFF = slopeTHR/slopeEpoxyrosanol		0.147465
Quantification in Oh7b infected with F. veticilliodes
Sample ID	Genotype	Tissue	Treatment	Rosanol Area	Epoxyrosanol Area (330 ion)	THR Area	Telmisartan IS Area	Normalization Factor	Rosanol Norm	Epoxyrosanol Norm	THR Norm	log (ros norm Area)	log (epox norm Area)	log (THR norm Area)	Predicted Log(Rosanol)	Predicted Log(Epoxyrosanol)	Relative Response Factor (based on THR and Epoxy curve run separately)	Predicted Log (THR)	Concentration Rosanol (ug/mL)	Concentration Epoxyrosanol (ug/mL)	Concentration THR (ug/mL)	Tissue (g)	Rosanol/tissue ug/g	Epoxrosanol/tissue ug/g	Trihydroxyrosanol/tissue ug/g
Oh7b_R_C_1	Oh7b	root	control	ND	ND	116184	5.87517e+07	0.867928	ND	ND	100839	ND	ND	5.00363	ND	ND	0.147465	-46.8187	ND	ND	1.52e-47	0.0967	ND	ND	1.57e-46
Oh7b_R_C_2	Oh7b	root	control	ND	ND	2.01388e+06	5.87012e+07	0.867182	ND	ND	1.7464e+06	ND	ND	6.24214	ND	ND	0.147465	-29.1744	ND	ND	6.69e-30	0.1048	ND	ND	6.39e-29
Oh7b_R_C_3	Oh7b	root	control	ND	ND	1.48059e+06	54604232	0.806659	ND	ND	1.19433e+06	ND	ND	6.07712	ND	ND	0.147465	-31.5253	ND	ND	2.98e-32	0.105	ND	ND	2.84e-31
Oh7b_R_C_4	Oh7b	root	control	ND	ND	936404	6.37862e+07	0.942302	ND	ND	882375	ND	ND	5.94565	ND	ND	0.147465	-33.3983	ND	ND	4e-34	0.1035	ND	ND	3.86e-33
Oh7b_R_T_1	Oh7b	root	fungi	141250	193993	1.05444e+07	6.25651e+07	0.924263	130552	179301	9.74581e+06	5.11578	5.25358	6.98882	-0.517806	-6.37903	0.147465	-18.5371	0.304	4.18e-07	2.9e-19	0.1006	3.02	4.15e-06	2.89e-18
Oh7b_R_T_2	Oh7b	root	fungi	207984	477993	1.98109e+07	7.16271e+07	1.05813	220075	505781	2.09626e+07	5.34257	5.70396	7.32144	-0.35105	-5.43285	0.147465	-13.7984	0.446	3.69e-06	1.59e-14	0.1011	4.41	3.65e-05	1.57e-13
Oh7b_R_T_3	Oh7b	root	fungi	219472	233350	1.37833e+07	6.42986e+07	0.949872	208471	221653	1.30924e+07	5.31905	5.34567	7.11702	-0.368349	-6.18556	0.147465	-16.7107	0.428	6.52e-07	1.95e-17	0.104	4.12	6.27e-06	1.87e-16
Oh7b_R_T_4	Oh7b	root	fungi	337699	322910	1.64305e+07	6.51646e+07	0.962665	325091	310855	1.58171e+07	5.512	5.49256	7.19913	-0.226467	-5.87698	0.147465	-15.5409	0.594	1.33e-06	2.88e-16	0.1055	5.63	1.26e-05	2.73e-15
Oh7b_S_C_1	Oh7b	stem	control	ND	ND	ND	6.54855e+07	0.967406	ND	ND	ND	ND	ND	ND	ND	ND	0.147465	ND	ND	ND	ND	0.0994	ND	ND	ND
Oh7b_S_C_2	Oh7b	stem	control	ND	ND	122761	6.92439e+07	1.02293	ND	ND	125575	ND	ND	5.0989	ND	ND	0.147465	-45.4614	ND	ND	3.46e-46	0.0985	ND	ND	3.51e-45
Oh7b_S_C_3	Oh7b	stem	control	ND	ND	ND	6.27598e+07	0.92714	ND	ND	ND	ND	ND	ND	ND	ND	0.147465	ND	ND	ND	ND	0.1004	ND	ND	ND
Oh7b_S_C_4	Oh7b	stem	control	ND	ND	ND	6.59622e+07	0.974448	ND	ND	ND	ND	ND	ND	ND	ND	0.147465	ND	ND	ND	ND	0.1004	ND	ND	ND
Oh7b_S_T_1	Oh7b	stem	fungi	8.2878e+06	2.29638e+06	1.6518e+08	7.95453e+07	1.17511	9.73906e+06	2.69849e+06	1.94104e+08	6.98852	6.43112	8.28803	0.859204	-3.90521	0.147465	-0.027998	7.23	0.000124	0.938	0.0976	74.1	0.00127	9.61
Oh7b_S_T_2	Oh7b	stem	fungi	5.72391e+06	1.56573e+06	1.36539e+08	8.32084e+07	1.22922	7.03596e+06	1.92463e+06	1.67836e+08	6.84732	6.28435	8.22489	0.755385	-4.21356	0.147465	-0.92764	5.69	6.12e-05	0.118	0.0989	57.6	0.000618	1.19
Oh7b_S_T_3	Oh7b	stem	fungi	6.74162e+06	1.64496e+06	147536912	8.96743e+07	1.32474	8.93092e+06	2.17915e+06	1.95448e+08	6.9509	6.33829	8.29103	0.831541	-4.10024	0.147465	0.0147052	6.78	7.94e-05	1.03	0.1023	66.3	0.000776	10.1
Oh7b_S_T_4	Oh7b	stem	fungi	4.46621e+06	1.49033e+06	1.36746e+08	7.02971e+07	1.03849	4.6381e+06	1.54768e+06	1.42009e+08	6.66634	6.18968	8.15232	0.622309	-4.41243	0.147465	-1.96148	4.19	3.87e-05	0.0109	0.1043	40.2	0.000371	0.105
B75_R_C_1	B75	root	control	ND	ND	ND	6.18991e+07
B75_R_C_2	B75	root	control	ND	ND	ND	6.41717e+07
B75_R_C_3	B75	root	control	ND	ND	ND	6.91221e+07
B75_R_C_4	B75	root	control	ND	ND	ND	6.77701e+07
B75_R_T_1	B75	root	fungi	ND	ND	ND	6.3948e+07
B75_R_T_2	B75	root	fungi	ND	ND	ND	6.20813e+07
B75_R_T_3	B75	root	fungi	ND	ND	ND	6.45671e+07
B75_R_T_4	B75	root	fungi	ND	ND	ND	6.89001e+07
B75_S_C_1	B75	stem	control	ND	ND	ND	6.49578e+07
B75_S_C_2	B75	stem	control	ND	ND	ND	6.36363e+07
B75_S_C_3	B75	stem	control	ND	ND	ND	6.8814e+07
B75_S_C_4	B75	stem	control	ND	ND	ND	5.47873e+07
B75_S_T_1	B75	stem	fungi	ND	ND	ND	7.68681e+07
B75_S_T_2	B75	stem	fungi	ND	ND	ND	7.09408e+07
B75_S_T_3	B75	stem	fungi	ND	ND	ND	7.65973e+07
B75_S_T_4	B75	stem	fungi	ND	ND	ND	7.42721e+07
B73_R_C_1	B73	root	control	ND	ND	ND	7.53956e+07
B73_R_C_2	B73	root	control	ND	ND	ND	6.63975e+07
B73_R_C_3	B73	root	control	ND	ND	ND	6.99886e+07
B73_R_C_4	B73	root	control	ND	ND	ND	6.73981e+07
B73_R_T_1	B73	root	fungi	ND	ND	ND	7.48243e+07
B73_R_T_2	B73	root	fungi	ND	ND	ND	7.43551e+07
B73_R_T_3	B73	root	fungi	ND	ND	ND	7.64065e+07
B73_R_T_4	B73	root	fungi	ND	ND	ND	7.75869e+07
B73_S_C_1	B73	stem	control	ND	ND	ND	7.07022e+07
B73_S_C_2	B73	stem	control	ND	ND	ND	6.86539e+07
B73_S_C_3	B73	stem	control	ND	ND	ND	6.8814e+07
B73_S_C_4	B73	stem	control	ND	ND	ND	7.16935e+07
B73_S_T_3	B73	stem	fungi	ND	ND	ND	6.07461e+07
Summary Oh7b
	rosanol(ug/g)	epoxyrosanol(ug/g)	thr(ug/g)
Average in control roots	ND	ND	1.6e-29
sd	NA	NA	0
Average in control stems	ND	ND	ND
sd	NA	NA	NA
Average in treated roots	4.29	1.49e-05	4.01e-14
sd	1.07261	1.48576e-05	0
Average in treated stems	59.5	0.00076	5.25
sd	14.564	0.000381409	5.33963
